# A Novel Hyper-Variable Variable Number Tandem Repeat in the Dopamine Transporter Gene (*SLC6A3*)

**DOI:** 10.1101/2022.08.03.502653

**Authors:** Abner T. Apsley, Emma R. Domico, Max A. Verbiest, Carly A. Brogan, Evan R. Buck, Andrew J. Burich, Kathleen M. Cardone, Wesley J. Stone, Maria Anisimova, David J. Vandenbergh

## Abstract

The dopamine transporter gene, *SLC6A3*, has received substantial attention in genetic association studies of various phenotypes. Although some variable number tandem repeats (VNTRs) present in *SLC6A3* have been tested in genetic association studies, results have not been consistent. VNTRs in *SLC6A3* that have not been examined genetically were characterized. Tandem Repeat Annotation Library (TRAL) was used to characterize the VNTRs of 64 unrelated long-read haplotype-phased *SLC6A3* sequences. Sequence similarity of each repeat unit of the five VNTRs is reported, along with the correlations of SNP-SNP, SNP-VNTR and VNTR-VNTR alleles across the gene. One of these VNTRs is a novel hyper-VNTR (hyVNTR) in intron 8 of *SLC6A3*, which contains a range of 3.4-133.4 repeat copies and has a consensus sequence length of 38bp, with 82% G+C content. The 38-base repeat was predicted to form G-quadruplexes *in silico* and was confirmed by circular dichroism spectroscopy. Additionally, this hyVNTR contains multiple putative binding sites for PRDM9, which, in combination with low levels of linkage disequilibrium around the hyVNTR, suggests it might be a recombination hotspot.

**Summary Blurb:** This VNTR has a heterozygosity value of 0.93, forms G-tetrads, and is in low linkage disequilibrium with surrounding sequence, making it a new site for genetic analysis.
