## Supplemental Table S1 for "A Novel Hyper-Variable Variable Number Tandem Repeat in the Dopamine Transporter Gene (*SLC6A3*)"

### Sheet: Table S1
Comparing CLR and CCS Technologies
Haplotype	Kalign_Percent_Similarity	Kalign_Highest possible number of mismatch bases	Kalign_INDELS
HG00512.h1	100	2.63235	2
HG00512.h2	100	2.63235	39
HG00513.h1	100	2.63235	65
HG00513.h2	100	2.63235	6
HG00514.h1	99.99	5.2647	57
HG00514.h2	99.99	5.2647	35
HG00731.h1	99.96	21.0588	1
HG00731.h2	99.93	36.8529	35
HG00732.h1	99.92	42.1176	8
HG00732.h2	99.78	115.823	41
HG00733.h1	100	2.63235	8
HG00733.h2	99.93	36.8529	7
NA19238.h1	99.99	5.2647	21
NA19238.h2	100	2.63235	5
NA19239.h1	100	2.63235	19
NA19239.h2	99.94	31.5882	8
NA19240.h1	99.93	36.8529	5
NA19240.h2	99.9	52.647	15
