## Supplemental Table S2 for "A Novel Hyper-Variable Variable Number Tandem Repeat in the Dopamine Transporter Gene (*SLC6A3*)"

### Sheet: Table S2
All Tandem Repeats Detected in 50% or More Sequences
Tandem Repeat ID	Number of Assemblies in Which TR is Present	Frequency of Assemblies in Which TR is Present	Consensus Length	Number of Different Alleles	Copy Number of Major Allele	Gene Location	Consensus Sequence
TR01	61	0.953125	7	1	3	Intron1	CGGGGGC
TR02	64	1	8	1	2	Intron1	CTCCTGCT
TR03	64	1	7	1	2	Intron2	TGGGGGG
TR04	63	0.984375	7	1	2	Intron2	CCTGGAG
TR05	63	0.984375	8	1	3	Intron3	CACCTATC
TR06	63	0.984375	7	1	2	Intron3	CTGCTCC
TR07	64	1	32	1	2	Intron3	TCCTCTCTGTCTCTCTCCTGTTCTGTCTCTTC
TR08	64	1	9	1	2	Intron3	ATTTTTTGT
TR09	64	1	66	2	7	Intron3	TGGCCACCACCGTTCAAGGGAGCCATTTCCTCACCCAGGTGCCCAGGGAAGCATCCAGGAGGGGAC
TR10	63	0.984375	73	1	3	Intron3	TCCGTGACAGACTGCAATACAGAATTATTTAATATGGACCAGATCCACATGGGAGAAGGCCTTCCAAAGGCAA
TR11	37	0.578125	9	1	2	Intron3	GTGGATGGC
TR12	61	0.953125	9	1	2	Intron4	TAAAGGCCA
TR13	64	1	9	1	2	Intron4	CTGGCCCCC
TR14	63	0.984375	7	1	3	Intron4	TATAAAT
TR15	64	1	7	1	2	Intron4	TTGTTTC
TR16	64	1	17	1	2	Intron4	GCCAACCTGGGGCCTCT
TR17	64	1	38	13	28	Intron4	TGTGGGCAGCGGTGGGCACCCAGCAGCGTGGGCAGCAC
TR18	64	1	7	1	2	Intron6	GATAGAT
TR19	64	1	10	1	2	Intron6	GCTCAGTCAA
TR20	64	1	7	1	2	Intron6	GACCTGG
TR21	64	1	38	44	3	Intron8	AAGGCACTGGGTGGGGGGCCGGGAGGGGCAGGGCGGGG
TR22	64	1	30	4	6	Intron8	TGTGTCTGAGTGTGTATGTTGCATGGTATG
TR23	63	0.984375	10	2	2	Intron9	TGCACACACA
TR24	61	0.953125	10	1	2	Intron9	GAACACACAC
TR25	64	1	7	1	2	Intron9	ATGAGGA
TR26	64	1	9	1	2	Exon10	GCTCTTCAT
TR27	64	1	9	1	2	Intron11	GACAAATAG
TR28	63	0.984375	9	1	2	Intron13	CTGTGTGTG
TR29	64	1	8	1	2	Intron14	AATCTGGG
TR30	64	1	40	3	10	3'UTR	AGGAGCGTGTACTACCCCAGGACGCATGCAGGGCCCCCAC
TR31	64	1	82	1	3	3'UTR	GCTGCAGTCAGCACAGAGAGCGGCTTCCCCATTGCCTTCTGGGGAGGGACACAGAGGACGGCTTCCCCATCGCCTTCTGGCC
TR11, which is present in the lowest number of SLC6A3 sequences, has a SNP in one copy of the repeat. This SNP precluded the detection of this TR in around half of our sample.
