## Supplemental Table S3c for "A Novel Hyper-Variable Variable Number Tandem Repeat in the Dopamine Transporter Gene (*SLC6A3*)"

### Sheet: TableS3c_3Color
TR09										TR17
HG00171h1										HG00513h1
HG00512h1										NA19238h2
HG00513h1										NA19238h1
HG01596h1										HG00171h1
HG01596h2										HG00512h1
HG02492h1										HG01596h1
HG02587h1										HG02587h1
HG02818h1										HG02818h1
HG03065h2										HG03065h2
HG03371h2										HG03371h2
HG03683h1										HG03683h1
NA12329h1										NA12329h1
NA18534h1										NA18534h2
NA18939h1										NA19239h2
NA19238h1										NA19983h1
NA19238h2										NA20847h1
NA19239h1										NA24385h2
NA19239h2										KI270791v1
NA19650h2										HG01596h2
NA19983h1										HG02492h1
NA20847h1										NA18939h1
NA24385h2										NA19239h1
NA18534h2										NA19650h2
KI270791v1										NA18534h1
GRCh38_ref										HG02818h2
HG00096h1										HG01505h1
HG00171h2										HG01505h2
HG00512h2										HG02492h2
HG00513h2										HG03009h1
HG00731h1										HG00096h2
HG00731h2										HG02011h1
HG00732h1										HG03065h1
HG00732h2										HG03486h1
HG00864h1										NA12329h2
HG00864h2										NA20847h2
HG01114h1										NA12878h2
HG01114h2										GRCh38_ref
HG02011h2										HG00096h1
HG02587h2										HG00171h2
HG03125h2										HG00512h2
HG03371h1										HG00513h2
HG03486h2										HG00731h1
HG03683h2										HG00731h2
HG03732h2										HG00732h1
NA18939h2										HG00732h2
NA19650h1										HG00864h1
NA19983h2										HG00864h2
NA24385h1										HG01114h1
HG02818h2										HG01114h2
HG00096h2										HG02587h2
HG01505h1										HG03125h2
HG01505h2										HG03371h1
HG02011h1										HG03486h2
HG02492h2										HG03683h2
HG03065h1										HG03732h2
HG03486h1										NA12878h1
NA12329h2										NA18939h2
NA20509h1										NA19650h1
NA20847h2										NA19983h2
HG03009h1										NA20509h1
NA20509h2										NA20509h2
NA12878h1										NA24385h1
NA12878h2										HG02011h2
HG03009h2										HG03125h1
HG03125h1										HG03009h2
HG03732h1										HG03732h1
