## Supplemental Table S5 for "A Novel Hyper-Variable Variable Number Tandem Repeat in the Dopamine Transporter Gene (*SLC6A3*)"

### Sheet: Table S5
Inheritance Similarities of Whole SLC6A3 Sequence and VNTRs
Haplotype	SLC6A3 Similarity with Parental Haplotype	TR09 Similarity	TR09 Mismatches	TR09 Insertions	TR09 Deletions	TR17 Similarity	TR17 Mismatches	TR17 Insertions	TR17 Deletions	TR21 Similarity	TR21 Mismatches	TR21 Insertions	TR21 Deletions	TR22 Similarity	TR22 Mismatches	TR22 Insertions	TR22 Deletions	TR30 Similarity	TR30 Mismatches	TR30 Insertions	TR30 Deletions
HG00514.H1	>=99.995%	1	0	0	0	1	0	0	0	1	0	1	0	1	0	0	0	1	0	0	0
HG00514.H2	0.9991	1	0	0	0	1	0	0	0	0.998	0	5	0	1	0	0	0	1	0	0	0
HG00733.H1	>=99.995%	1	0	0	0	1	0	0	0	0.999	0	1	0	1	0	0	0	1	0	0	0
HG00733.H2	0.9993	1	0	0	0	1	0	0	0	0.999	0	0	1	1	0	0	0	1	0	0	0
NA19240.H1	0.9996	1	0	0	0	1	0	0	0	1	0	0	0	1	0	0	0	1	0	0	0
NA19240.H2	0.999	1	0	0	0	1	0	0	0	0.998	0	0	3	1	0	0	0	1	0	0	0
