## Supplemental Table S7 for "A Novel Hyper-Variable Variable Number Tandem Repeat in the Dopamine Transporter Gene (*SLC6A3*)"

### Sheet: Table S7
Recombination Hotspot LD Values
	1415290	1415289	1415176	TR21	1414127	1413976	1413684	1412530	1412490	TR22	1411297
1415290	1	0.873016	0.078776	0.0198464	0.0025974	0.0349206	0.0487734	0.001443	0.0970018	0.00627477	0.0131083
1415289	0.873016	1	0.109891	0.0421048	0.04	0.00444444	0.111111	0.00555556	0.0241975	0.0121669	0.015015
1415176	0.078776	0.109891	1	0.0156183	0.00285878	0.00285878	0.0138365	0.0142939	0.0067213	0.000582104	0.0490387
TR21	0.0198464	0.0421048	0.0156183	1	0.00156808	0.0542728	0.0100567	0.0154242	0.0890719	8.19e-06	0.00299883
1414127	0.0025974	0.04	0.00285878	0.00156808	1	0.217778	0.04	0.0222222	0.0597531	0.0169935	0.00166833
1413976	0.0349206	0.00444444	0.00285878	0.0542728	0.217778	1	0.04	0.0222222	0.0597531	0.0169935	0.00807474
1413684	0.0487734	0.111111	0.0138365	0.0100567	0.04	0.04	1	0	0.00444444	0.0169935	0.091358
1412530	0.001443	0.00555556	0.0142939	0.0154242	0.0222222	0.0222222	0	1	0.00246914	0.00452489	0.0750751
1412490	0.0970018	0.0241975	0.0067213	0.0890719	0.0597531	0.0597531	0.00444444	0.00246914	1	0.180202	0.0786638
TR22	0.00627477	0.0121669	0.000582104	8.19e-06	0.0169935	0.0169935	0.0169935	0.00452489	0.180202	1	0.169438
1411297	0.0131083	0.015015	0.0490387	0.00299883	0.00166833	0.00807474	0.091358	0.0750751	0.0786638	0.169438	1
